# Ribosomal RNA operons define a central functional compartment in the *Streptomyces* chromosome

**DOI:** 10.1101/2022.06.23.497307

**Authors:** Jean-Noël Lorenzi, Annabelle Thibessard, Virginia S. Lioy, Frédéric Boccard, Pierre Leblond, Jean-Luc Pernodet, Stéphanie Bury-Moné

## Abstract

*Streptomyces* are prolific producers of specialized metabolites with applications in medicine and agriculture. These bacteria possess a large linear chromosome genetically compartmentalized: core genes are grouped in the central part, while terminal regions are populated by poorly conserved genes and define the chromosomal arms. In exponentially growing cells, chromosome conformation capture unveiled sharp boundaries formed by ribosomal RNA (*rrn*) operons that segment the chromosome into multiple domains. The first and last *rrn* operons delimit the highly expressed central compartment and the rather transcriptionally silent terminal compartments. Here we further explore the link between the genetic distribution of *rrn* operons and *Streptomyces* genomic compartmentalization. A large panel of genomes of species representative of the genus diversity revealed that *rrn* operons and core genes form a central skeleton, the former being identifiable from their core gene environment. We implemented a new nomenclature for *Streptomyces* genomes and trace their *rrn*-based evolutionary history. Remarkably, *rrn* operons are close to pericentric inversions. Moreover, the central compartment delimited by *rrn* operons has a very dense, nearly invariant core gene content. Finally, this compartment harbors genes with the highest expression levels, regardless of gene persistence and distance to the origin of replication. Our results highlight that *rrn* operons define the structural boundaries of a central functional compartment prone to transcription in *Streptomyces*.
