## Supplementary material for "Ribosomal RNA operons define a central functional compartment in the *Streptomyces* chromosome": Supplemental_Table_S5.xlsx

### Sheet: TableS5
GROUP	genome_id	cds_uniq_id	start	stop	orientation	Manual_curation_remark	rrn_min_category	REARRANG_ID	REARRANG_size	rrn_min_distance
ALBI_LUTEO_OLIV	Streptomyces albireticuli MDJK11	Sal4_3677	4216996	4217805	+	PERICENTRIC_INVERSION	[d/e]	ALBI_LUTEO_OLIV_2	747195	0
ALBI_LUTEO_OLIV	Streptomyces albireticuli MDJK11	Sal4_2980	3470610	3472463	-	PERICENTRIC_INVERSION	[d/e]	ALBI_LUTEO_OLIV_2	747195	0
ALBI_LUTEO_OLIV	Streptomyces luteoverticillatus CGMCC 15060	Slu2_2962	3374994	3375542	-	PERICENTRIC_INVERSION	[d/e]	ALBI_LUTEO_OLIV_2	715383	0
ALBI_LUTEO_OLIV	Streptomyces luteoverticillatus CGMCC 15060	Slu2_3594	4090925	4092358	-	PERICENTRIC_INVERSION	[d/e]	ALBI_LUTEO_OLIV_2	715383	0
ALBI_LUTEO_OLIV	Streptomyces olivoreticuli ATCC 31159	Sol2_4239	4820597	4821145	-	PERICENTRIC_INVERSION	[d/e]	ALBI_LUTEO_OLIV_2	755321	0
ALBI_LUTEO_OLIV	Streptomyces olivoreticuli ATCC 31159	Sol2_4947	5576466	5577887	-	PERICENTRIC_INVERSION	[d/e]	ALBI_LUTEO_OLIV_2	755321	0
CATT	Streptomyces cattleya NRRL 8057	Sca2_2420	2724847	2725656	-	PERICENTRIC_INVERSION	[d/e]	CATT_2	894591	0
CATT	Streptomyces cattleya NRRL 8057	Sca2_3193	3620247	3621383	+	PERICENTRIC_INVERSION	[d/e]	CATT_2	894591	0
RIMO_NEAU_LYDI_et_al	Streptomyces albulus CK 15	Sal7_3944	4438172	4438780	-	PERICENTRIC_INVERSION	[d/e]	RIMO_NEAU_LYDI_2	763647	0
RIMO_NEAU_LYDI_et_al	Streptomyces albulus CK 15	Sal7_4627	5202427	5203884	-	PERICENTRIC_INVERSION	[d/e]	RIMO_NEAU_LYDI_2	763647	0
RIMO_NEAU_LYDI_et_al	Streptomyces gilvosporeus F607	Sgi1_3999	4458217	4458777	-	PERICENTRIC_INVERSION	[d/e]	RIMO_NEAU_LYDI_2	878294	0
RIMO_NEAU_LYDI_et_al	Streptomyces gilvosporeus F607	Sgi1_4809	5337071	5338588	-	PERICENTRIC_INVERSION	[d/e]	RIMO_NEAU_LYDI_2	878294	0
RIMO_NEAU_LYDI_et_al	Streptomyces lydicus A02	Sly2_3619	3901905	3902714	-	PERICENTRIC_INVERSION	[d/e]	RIMO_NEAU_LYDI_2	884930	0
RIMO_NEAU_LYDI_et_al	Streptomyces lydicus A02	Sly2_4460	4787644	4788828	+	PERICENTRIC_INVERSION	[d/e]	RIMO_NEAU_LYDI_2	884930	0
RIMO_NEAU_LYDI_et_al	Streptomyces lydicus GS93 23	Sly3_3631	4043801	4044361	-	PERICENTRIC_INVERSION	[d/e]	RIMO_NEAU_LYDI_2	896689	0
RIMO_NEAU_LYDI_et_al	Streptomyces lydicus GS93 23	Sly3_4427	4941050	4942480	-	PERICENTRIC_INVERSION	[d/e]	RIMO_NEAU_LYDI_2	896689	0
RIMO_NEAU_LYDI_et_al	Streptomyces lydicus WYEC 108	Sly4_3680	4315350	4315910	-	PERICENTRIC_INVERSION	[d/e]	RIMO_NEAU_LYDI_2	1035276	0
RIMO_NEAU_LYDI_et_al	Streptomyces lydicus WYEC 108	Sly4_4596	5351186	5352634	-	PERICENTRIC_INVERSION	[d/e]	RIMO_NEAU_LYDI_2	1035276	0
RIMO_NEAU_LYDI_et_al	Streptomyces noursei ATCC 11455	Sno3_3788	4289350	4290156	-	PERICENTRIC_INVERSION	[d/e]	RIMO_NEAU_LYDI_2	805511	0
RIMO_NEAU_LYDI_et_al	Streptomyces noursei ATCC 11455	Sno3_4528	5095667	5096842	+	PERICENTRIC_INVERSION	[d/e]	RIMO_NEAU_LYDI_2	805511	0
RIMO_NEAU_LYDI_et_al	Streptomyces platensis ATCC 23948	Spl1_3632	4146252	4146812	-	PERICENTRIC_INVERSION	[d/e]	RIMO_NEAU_LYDI_2	921887	0
RIMO_NEAU_LYDI_et_al	Streptomyces platensis ATCC 23948	Spl1_4464	5068699	5070129	-	PERICENTRIC_INVERSION	[d/e]	RIMO_NEAU_LYDI_2	921887	0
RIMO_NEAU_LYDI_et_al	Streptomyces rimosus ATCC 10970	Sri1_3429	4018938	4019747	-	PERICENTRIC_INVERSION	[d/e]	RIMO_NEAU_LYDI_2	987615	0
RIMO_NEAU_LYDI_et_al	Streptomyces rimosus ATCC 10970	Sri1_4294	5007362	5008543	+	PERICENTRIC_INVERSION	[d/e]	RIMO_NEAU_LYDI_2	987615	0
RIMO_NEAU_LYDI_et_al	Streptomyces sp. 769	S761_3983	4554096	4554902	-	PERICENTRIC_INVERSION	[d/e]	RIMO_NEAU_LYDI_2	761447	0
RIMO_NEAU_LYDI_et_al	Streptomyces sp. 769	S761_4678	5316349	5317455	+	PERICENTRIC_INVERSION	[d/e]	RIMO_NEAU_LYDI_2	761447	0
RIMO_NEAU_LYDI_et_al	Streptomyces sp. NEAU S7GS2	SNE1_3943	4648813	4649373	-	PERICENTRIC_INVERSION	[d/e]	RIMO_NEAU_LYDI_2	986252	0
RIMO_NEAU_LYDI_et_al	Streptomyces sp. NEAU S7GS2	SNE1_4830	5635625	5637073	-	PERICENTRIC_INVERSION	[d/e]	RIMO_NEAU_LYDI_2	986252	0
TN58	Streptomyces sp. TN58	STN1_3144	3455047	3455856	-	PERICENTRIC_INVERSION	[d/e]	TN58_1	708544	0
TN58	Streptomyces sp. TN58	STN1_3793	4164400	4165563	+	PERICENTRIC_INVERSION	[d/e]	TN58_1	708544	0
CYANE	Streptomyces cyaneogriseus noncyanogenus NMWT 1	Scy1_3017	3553015	3553827	-	PERICENTRIC_INVERSION	Ee	CYANE_1	859996	3567
ALBIDO_KOYA	Streptomyces albidoflavus J1074	Salb_2806	3175557	3177110	+	PERICENTRIC_INVERSION	Dd	ALBIDO_KOYA_1	516646	8463
ALBIDO_KOYA	Streptomyces albidoflavus SM254	Sal2_3009	3411677	3413230	+	PERICENTRIC_INVERSION	Dd	ALBIDO_KOYA_1	486249	8477
CLAV	Streptomyces clavuligerus ATCC 27064 2 3	Scl3_3407	3990317	3991318	+	PERICENTRIC_INVERSION	Ee	CLAV_1	1317364	29092
COEL_CB	Streptomyces sp. CB09001	SCB1_2716	3018113	3019306	-	PERICENTRIC_INVERSION	Ee	COEL_CB_1	1163802	39961
COEL_CB	Streptomyces coelicolor A3 2	Sco1_3336	3647355	3648548	-	PERICENTRIC_INVERSION	Ee	COEL_CB_1	1238442	41553
GSSD	Streptomyces sp. GSSD 12	SGS1_2875	3278318	3279271	+	PERICENTRIC_INVERSION	Dd	GSSD_1	903239	43205	12.2449
AVERM	Streptomyces avermitilis MA 4680	Sav1_5365	6078683	6079813	+	PERICENTRIC_INVERSION	Cc	AVERM_1	1767522	45713
RIMO_NEAU_LYDI_et_al	Streptomyces noursei ATCC 11455	Sno3_4489	5034838	5035707	+	PERICENTRIC_INVERSION	[d/e]	RIMO_NEAU_LYDI_3	463270	53634
LAVEN_KAT_W1	Streptomyces katrae S3	Ska2_3389	3405978	3406433	-	PERICENTRIC_INVERSION	Ee	LAVEN_KAT_W1_1	1126202	56063
RIMO_NEAU_LYDI_et_al	Streptomyces lydicus A02	Sly2_4413	4722014	4722928	+	PERICENTRIC_INVERSION	[d/e]	RIMO_NEAU_LYDI_3	531109	58450
VENE_VIET_CINE_QHH	Streptomyces cinereoruber ATCC 19740	Sci1_3011	3412322	3412777	-	PERICENTRIC_INVERSION	Ee	VENE_VIET_CINE_QHH_1	1041434	59603
RIMO_NEAU_LYDI_et_al	Streptomyces sp. 769	S761_4629	5247837	5248736	+	PERICENTRIC_INVERSION	[d/e]	RIMO_NEAU_LYDI_3	411067	61240
ATRA_FULVI_PAM_GLOBI_et_al	Streptomyces fulvissimus DSM 40593	Sfu1_2967	3360323	3360778	-	PERICENTRIC_INVERSION	Ee	ATRA_FULVI_PAM_GLOBI_1	1461428	63043
VENE_VIET_CINE_QHH	Streptomyces sp. QHH 9511	SQH1_3181	3316058	3316513	-	PERICENTRIC_INVERSION	Ee	VENE_VIET_CINE_QHH_1	1050737	63262
ATRA_FULVI_PAM_GLOBI_et_al	Streptomyces griseus NBRC 13350	Sgr5_4172	4778024	4779160	+	PERICENTRIC_INVERSION	Ee	ATRA_FULVI_PAM_GLOBI_2	909727	64391
RIMO_NEAU_LYDI_et_al	Streptomyces lydicus GS93 23	Sly3_3680	4106110	4106760	-	PERICENTRIC_INVERSION	[d/e]	RIMO_NEAU_LYDI_3	585982	64555
ATRA_FULVI_PAM_GLOBI_et_al	Streptomyces griseus NBRC 13350	Sgr5_3938	4527277	4528191	+	PERICENTRIC_INVERSION	Dd	ATRA_FULVI_PAM_GLOBI_3	394927	64912
RIMO_NEAU_LYDI_et_al	Streptomyces platensis ATCC 23948	Spl1_3685	4209045	4209695	-	PERICENTRIC_INVERSION	[d/e]	RIMO_NEAU_LYDI_3	542283	65060
P3	Streptomyces sp. P3	SP31_2121	2379144	2379995	+	PERICENTRIC_INVERSION	Dd	P3_1	422679	65345
ATRA_FULVI_PAM_GLOBI_et_al	Streptomyces sp. Tue6075	STu2_3650	4150987	4151901	+	PERICENTRIC_INVERSION	Dd	ATRA_FULVI_PAM_GLOBI_3	379154	65419
ATRA_FULVI_PAM_GLOBI_et_al	Streptomyces sp. Tue6075	STu2_3923	4444050	4445159	+	PERICENTRIC_INVERSION	Ee	ATRA_FULVI_PAM_GLOBI_2	917531	66089
VENE_VIET_CINE_QHH	Streptomyces vietnamensis GIM4 0001	Svi1_3306	3689534	3689989	-	PERICENTRIC_INVERSION	Ee	VENE_VIET_CINE_QHH_1	1260365	66684
ALBIDO_KOYA	Streptomyces koyangensis VK A60T	Sko1_3743	4259675	4260877	+	PERICENTRIC INVERSION - Confirmed by comparison to albidoflavus strain.	Ee	ALBIDO_KOYA_4	915449	67272
ATRA_FULVI_PAM_GLOBI_et_al	Streptomyces violaceoruber S21	Svi3_3974	4503755	4504888	+	PERICENTRIC_INVERSION_checked against fulvissimus	Ee	ATRA_FULVI_PAM_GLOBI_5	1038670	67529
LAVEN_KAT_W1	Streptomyces sp. W1SF4	SW11_3488	3272441	3272896	-	PERICENTRIC_INVERSION	Ee	LAVEN_KAT_W1_1	1079360	67667
RIMO_NEAU_LYDI_et_al	Streptomyces albulus CK 15	Sal7_3992	4503942	4504592	-	PERICENTRIC_INVERSION	[d/e]	RIMO_NEAU_LYDI_3	488181	67999
ALBI_LUTEO_OLIV	Streptomyces albireticuli MDJK11	Sal4_3620	4138510	4139409	+	PERICENTRIC_INVERSION	[d/e]	ALBI_LUTEO_OLIV_3	445996	69135
VENE_VIET_CINE_QHH	Streptomyces venezuelae ATCC 10712	Sven_3106	3427605	3428060	-	PERICENTRIC_INVERSION	Ee	VENE_VIET_CINE_QHH_1	1180336	69373
RIMO_NEAU_LYDI_et_al	Streptomyces sp. NEAU S7GS2	SNE1_3999	4717224	4717874	-	PERICENTRIC_INVERSION	[d/e]	RIMO_NEAU_LYDI_3	604919	70677
LINCOLN	Streptomyces lincolnensis LC G	Sli1_4253	4740246	4740533	+	NON_PERICENTRIC_REARRANGEMENT	Dd	LINCOLN_3	356453	71303
ATRA_FULVI_PAM_GLOBI_et_al	Streptomyces globisporus C 1027	Sgl2_3161	3386642	3387097	-	PERICENTRIC_INVERSION	Ee	ATRA_FULVI_PAM_GLOBI_1	1318886	73075
ATRA_FULVI_PAM_GLOBI_et_al	Streptomyces violaceoruber S21	Svi3_4106	4644832	4645950	-	PERICENTRIC_INVERSION_checked against fulvissimus	Ee	ATRA_FULVI_PAM_GLOBI_4	1350485	73548
ATRA_FULVI_PAM_GLOBI_et_al	Streptomyces sp. PAMC26508	SPA1_3027	3281059	3281514	-	PERICENTRIC_INVERSION	Ee	ATRA_FULVI_PAM_GLOBI_1	1061763	74461
PLURI	Streptomyces pluripotens MUSC 135	Spl2_2460	2750470	2751393	+	PERICENTRIC_INVERSION	Cc	PLURI_1	1665677	75340
ATRA_FULVI_PAM_GLOBI_et_al	Streptomyces sp. SM18	SSM2_2716	3107994	3108449	-	PERICENTRIC_INVERSION	Ee	ATRA_FULVI_PAM_GLOBI_1	1137649	75644
ATRA_FULVI_PAM_GLOBI_et_al	Streptomyces sp. SirexAA E	SSi1_2755	3062067	3062522	-	PERICENTRIC_INVERSION	Ee	ATRA_FULVI_PAM_GLOBI_1	1228920	77598
TSUKU	Streptomyces tsukubensis AT3	Sts1_4224	4981680	4982807	+	PERICENTRIC INVERSION	Ee	TSUKU_1	478650	77791
CATT	Streptomyces cattleya NRRL 8057	Sca2_3128	3535976	3536875	+	PERICENTRIC_INVERSION	[d/e]	CATT_3	422892	77833
RIMO_NEAU_LYDI_et_al	Streptomyces gilvosporeus F607	Sgi1_4060	4533918	4534565	-	PERICENTRIC_INVERSION	[d/e]	RIMO_NEAU_LYDI_3	547670	78029
RIMO_NEAU_LYDI_et_al	Streptomyces rimosus ATCC 10970	Sri1_4231	4919784	4920686	+	PERICENTRIC_INVERSION	[d/e]	RIMO_NEAU_LYDI_3	552802	81649
ALBI_LUTEO_OLIV	Streptomyces luteoverticillatus CGMCC 15060	Slu2_3030	3455594	3456244	-	PERICENTRIC_INVERSION	[d/e]	ALBI_LUTEO_OLIV_3	392152	82726
ALBI_LUTEO_OLIV	Streptomyces olivoreticuli ATCC 31159	Sol2_4302	4903308	4903958	-	PERICENTRIC_INVERSION	[d/e]	ALBI_LUTEO_OLIV_3	430526	84818
TIRAN	Streptomyces tirandamycinicus HNM0039	Sti1_2126	2391079	2392512	+	NON_PERICENTRIC_INVERSION	Aa	TIRAN_1	266283	88356
VENE_VIET_CINE_QHH	Streptomyces venezuelae ATCC 10595	Sve1_4149	4620001	4620648	-	PERICENTRIC_INVERSION	Ee	VENE_VIET_CINE_QHH_1	1143593	88758
LAVEN_KAT_W1	Streptomyces lavendulae CCM 3239	Sla1_4340	4909911	4910798	-	PERICENTRIC_INVERSION	Ee	LAVEN_KAT_W1_1	1054874	88839
VENE_VIET_CINE_QHH	Streptomyces venezuelae ATCC 15068	Sve7_4572	4972364	4973011	-	PERICENTRIC_INVERSION	Ee	VENE_VIET_CINE_QHH_1	1238491	91396
ATRA_FULVI_PAM_GLOBI_et_al	Streptomyces atratus SCSIO ZH16	Sat1_3656	4012842	4013297	-	PERICENTRIC_INVERSION	Ee	ATRA_FULVI_PAM_GLOBI_1	1217038	92053
FRAD	Streptomyces fradiae ATCC 10745	Sfr1_2874	3251272	3253038	-	PERICENTRIC_INVERSION	Dd	FRAD_1	314604	94924
GSSD	Streptomyces sp. GSSD 12	SGS1_2995	3416593	3418386	-	PERICENTRIC_INVERSION	Dd	GSSD_3	246004	95070
ATRA_FULVI_PAM_GLOBI_et_al	Streptomyces globisporus C 1027	Sgl2_3323	3557827	3558984	+	PERICENTRIC_INVERSION	Ee	ATRA_FULVI_PAM_GLOBI_2	907703	98110
HUND	Streptomyces hundungensis BH38	Shu1_3492	3923883	3925220	-	PERICENTRIC_INVERSION	Ee	HUND_1	861053	98237
GSSD	Streptomyces sp. GSSD 12	SGS1_2346	2696975	2698135	-	PERICENTRIC_INVERSION	Cc	GSSD_2	2095552	110336
PRASI	Streptomyces prasinus ATCC 13879	Spr1_3492	3871059	3872822	-	PERICENTRIC_INVERSION_manual	Dd	PRASI_1	330433	111450
ONGII	Streptomyces ongiicola HNM0071	Son1_2279	2660786	2664316	-	NON_PERICENTRIC_REARRANGEMENT	Aa	ONGII_2	331152	112049
ALBIDO_KOYA	Streptomyces albidoflavus J1074	Salb_2704	3065950	3067215	-	PERICENTRIC_INVERSION	Dd	ALBIDO_KOYA_2	810371	118070
ALBUS	Streptomyces albus ZD11	Sal12_2545	3294244	3295908	-	PERICENTRIC_INVERSION	Cc	ALBUS_1	2025264	121836
ALBIDO_KOYA	Streptomyces albidoflavus SM254	Sal2_2905	3291856	3293121	-	PERICENTRIC_INVERSION	Dd	ALBIDO_KOYA_2	775917	128298
ATRA_FULVI_PAM_GLOBI_et_al	Streptomyces griseus NBRC 13350	Sgr5_4352	4980785	4981642	-	PERICENTRIC_INVERSION	Ee	ATRA_FULVI_PAM_GLOBI_1	1452111	138370
M2	Streptomyces sp. M2	SM21_2887	3152728	3153195	+	PERICENTRIC_INVERSION	Cc	M2_1	2052212	139328
ATRA_FULVI_PAM_GLOBI_et_al	Streptomyces bacillaris ATCC 15855	Sba1_4106	4666771	4667628	-	PERICENTRIC_INVERSION	Ee	ATRA_FULVI_PAM_GLOBI_1	1479524	147355
ATRA_FULVI_PAM_GLOBI_et_al	Streptomyces sp. Tue6075	STu2_4126	4657681	4658499	-	PERICENTRIC_INVERSION	Ee	ATRA_FULVI_PAM_GLOBI_1	1429129	147542
ALBIDO_KOYA	Streptomyces albidoflavus SM254	Sal2_3607	4069038	4070240	+	PERICENTRIC_INVERSION	Ee	ALBIDO_KOYA_2	775917	150961
ALBIDO_KOYA	Streptomyces albidoflavus J1074	Salb_3426	3877586	3878806	+	PERICENTRIC_INVERSION	Ee	ALBIDO_KOYA_2	810371	151038
ATRA_FULVI_PAM_GLOBI_et_al	Streptomyces sp. S8	SS81_3952	4475460	4476278	-	PERICENTRIC_INVERSION	Ee	ATRA_FULVI_PAM_GLOBI_1	1398043	152184
CLAV	Streptomyces clavuligerus ATCC 27064 2 3	Scl3_2740	3205005	3206786	-	PERICENTRIC_INVERSION_manual selection	Dd	CLAV_2	405953	156931
ATRA_FULVI_PAM_GLOBI_et_al	Streptomyces sp. CFMR 7	SCF2_4432	5126528	5127346	-	PERICENTRIC_INVERSION	Ee	ATRA_FULVI_PAM_GLOBI_1	1566644	157288
ONGII	Streptomyces ongiicola HNM0071	Son1_4626	5354003	5354635	+	NON_PERICENTRIC_REARRANGEMENT	Ff	ONGII_4	555755	162501
ATRA_FULVI_PAM_GLOBI_et_al	Streptomyces globisporus C 1027	Sgl2_3614	3876919	3878712	-	PERICENTRIC_INVERSION_manually selected	Dd	ATRA_FULVI_PAM_GLOBI_3	346522	165027
ATRA_FULVI_PAM_GLOBI_et_al	Streptomyces nitrosporeus ATCC 12769	Sni2_4010	4484138	4484995	-	PERICENTRIC_INVERSION	Ee	ATRA_FULVI_PAM_GLOBI_1	1281857	175193
TIRAN	Streptomyces tirandamycinicus HNM0039	Sti1_2362	2656190	2657362	-	NON_PERICENTRIC_INVERSION	Aa	TIRAN_1	266283	176755
RIMO_NEAU_LYDI_et_al	Streptomyces albulus CK 15	Sal7_4436	4991524	4992123	+	PERICENTRIC_INVERSION	[d/e]	RIMO_NEAU_LYDI_3	488181	186637
CYANE	Streptomyces cyaneogriseus noncyanogenus NMWT 1	Scy1_3817	4413823	4415004	+	PERICENTRIC_INVERSION	Dd	CYANE_1	859996	189404
ATRA_FULVI_PAM_GLOBI_et_al	Streptomyces violaceoruber S21	Svi3_4214	4763521	4764402	+	PERICENTRIC_INVERSION_checked against fulvissimus	Ee	ATRA_FULVI_PAM_GLOBI_1	1537212	192237
LINCOLN	Streptomyces lincolnensis LC G	Sli1_3929	4383107	4383793	+	NON_PERICENTRIC_REARRANGEMENT	Cc	LINCOLN_3	356453	202225
LINCOLN	Streptomyces lincolnensis LC G	Sli1_3929	4383107	4383793	+	NON_PERICENTRIC_REARRANGEMENT_manual	Cc	LINCOLN_4	834716	202225
LINCOLN	Streptomyces lincolnensis LC G	Sli1_1902	2095149	2095922	+	PERICENTRIC_INVERSION	Aa	LINCOLN_1	6062261	203017
ALBIDO_KOYA	Streptomyces albidoflavus SM254	Sal2_1977	2313983	2315359	+	PERICENTRIC_INVERSION	Cc	ALBIDO_KOYA_3	2635458	210273
ALBIDO_KOYA	Streptomyces albidoflavus J1074	Salb_1737	2036756	2038132	+	PERICENTRIC_INVERSION	Cc	ALBIDO_KOYA_3	2685662	211054
RIMO_NEAU_LYDI_et_al	Streptomyces albulus CK 15	Sal7_3737	4224202	4225911	-	PERICENTRIC_INVERSION	[d/e]	RIMO_NEAU_LYDI_1	1241242	211741
ALBIDO_KOYA	Streptomyces koyangensis VK A60T	Sko1_2075	2461362	2462735	+	PERICENTRIC_INVERSION	Cc	ALBIDO_KOYA_3	2537911	215184
ONGII	Streptomyces ongiicola HNM0071	Son1_1988	2333164	2334390	-	NON_PERICENTRIC_REARRANGEMENT	Aa	ONGII_2	331152	215573
ALBIDO_KOYA	Streptomyces koyangensis VK A60T	Sko1_2881	3343465	3344226	-	PERICENTRIC_INVERSION _This boundary was defined by comparison to albidoflavus strain.	Dd	ALBIDO_KOYA_4	915449	220667
FUNGI	Streptomyces fungicidicus TXX3120	Sfu2_6349	6157313	6158011	+	NON_PERICENTRIC_REARRANGEMENT	Ff	FUNGI_1	579778	222582
RIMO_NEAU_LYDI_et_al	Streptomyces lydicus GS93 23	Sly3_3414	3818236	3819891	-	PERICENTRIC_INVERSION	[d/e]	RIMO_NEAU_LYDI_1	1373163	223319
ALBI_LUTEO_OLIV	Streptomyces albireticuli MDJK11	Sal4_3203	3693413	3693709	+	PERICENTRIC_INVERSION	[d/e]	ALBI_LUTEO_OLIV_3	445996	228283
ALBI_LUTEO_OLIV	Streptomyces olivoreticuli ATCC 31159	Sol2_4007	4577281	4578987	-	PERICENTRIC_INVERSION	[d/e]	ALBI_LUTEO_OLIV_1	1257295	230937
ALBI_LUTEO_OLIV	Streptomyces luteoverticillatus CGMCC 15060	Slu2_3381	3847147	3847746	+	PERICENTRIC_INVERSION	[d/e]	ALBI_LUTEO_OLIV_3	392152	234593
ALBI_LUTEO_OLIV	Streptomyces olivoreticuli ATCC 31159	Sol2_4711	5333235	5333834	+	PERICENTRIC_INVERSION	[d/e]	ALBI_LUTEO_OLIV_3	430526	234799
RIMO_NEAU_LYDI_et_al	Streptomyces platensis ATCC 23948	Spl1_3395	3909096	3910802	-	PERICENTRIC_INVERSION	[d/e]	RIMO_NEAU_LYDI_1	1421010	234889
RIMO_NEAU_LYDI_et_al	Streptomyces sp. NEAU S7GS2	SNE1_3711	4410375	4412081	-	PERICENTRIC_INVERSION	[d/e]	RIMO_NEAU_LYDI_1	1482905	236172
ALBI_LUTEO_OLIV	Streptomyces luteoverticillatus CGMCC 15060	Slu2_2712	3125008	3126714	-	PERICENTRIC_INVERSION	Ee	ALBI_LUTEO_OLIV_1	1218456	236403
RIMO_NEAU_LYDI_et_al	Streptomyces lydicus GS93 23	Sly3_4219	4691505	4692092	+	PERICENTRIC_INVERSION	[d/e]	RIMO_NEAU_LYDI_3	585982	242521
RIMO_NEAU_LYDI_et_al	Streptomyces rimosus ATCC 10970	Sri1_3193	3771576	3772073	-	PERICENTRIC_INVERSION	[d/e]	RIMO_NEAU_LYDI_1	1535879	243659
RIMO_NEAU_LYDI_et_al	Streptomyces sp. 769	S761_4917	5552903	5553460	-	PERICENTRIC_INVERSION	[d/e]	RIMO_NEAU_LYDI_1	1260296	243826
RIMO_NEAU_LYDI_et_al	Streptomyces lydicus WYEC 108	Sly4_3437	4067619	4069325	-	PERICENTRIC_INVERSION	[d/e]	RIMO_NEAU_LYDI_1	1531582	245345
ALBI_LUTEO_OLIV	Streptomyces albireticuli MDJK11	Sal4_2755	3218426	3218920	-	PERICENTRIC_INVERSION	[d/e]	ALBI_LUTEO_OLIV_1	1254796	246704
VENE21782	Streptomyces venezuelae ATCC 21782	Sve11_2281	2656045	2657334	-	PERICENTRIC_INVERSION	Cc	VENE21782_1	2270027	247228
RIMO_NEAU_LYDI_et_al	Streptomyces gilvosporeus F607	Sgi1_5049	5577707	5579278	+	PERICENTRIC_INVERSION	[d/e]	RIMO_NEAU_LYDI_1	1421168	247613
RIMO_NEAU_LYDI_et_al	Streptomyces gilvosporeus F607	Sgi1_4568	5081001	5081588	+	PERICENTRIC_INVERSION	[d/e]	RIMO_NEAU_LYDI_3	547670	249093
RIMO_NEAU_LYDI_et_al	Streptomyces noursei ATCC 11455	Sno3_4770	5339760	5340407	-	PERICENTRIC_INVERSION	[d/e]	RIMO_NEAU_LYDI_1	1306167	251288
FRAD	Streptomyces fradiae ATCC 10745	Sfr1_3179	3567642	3569492	+	PERICENTRIC_INVERSION	Ee	FRAD_1	314604	252169
ASTERO	Streptomyces asterosporus DSM 41452	Sas1_2612	3121785	3123170	-	PERICENTRIC_INVERSION	Dd	ASTERO_1	1286064	252397
RIMO_NEAU_LYDI_et_al	Streptomyces noursei ATCC 11455	Sno3_3553	4033087	4033593	-	PERICENTRIC_INVERSION	[d/e]	RIMO_NEAU_LYDI_1	1306167	252572
ALBI_LUTEO_OLIV	Streptomyces albireticuli MDJK11	Sal4_3914	4472575	4473222	-	PERICENTRIC_INVERSION	[d/e]	ALBI_LUTEO_OLIV_1	1254796	252879
RIMO_NEAU_LYDI_et_al	Streptomyces sp. 769	S761_3738	4292200	4292607	-	PERICENTRIC_INVERSION	[d/e]	RIMO_NEAU_LYDI_1	1260296	258162
RIMO_NEAU_LYDI_et_al	Streptomyces lydicus WYEC 108	Sly4_4843	5600907	5602688	+	PERICENTRIC_INVERSION	[d/e]	RIMO_NEAU_LYDI_1	1531582	258507
RIMO_NEAU_LYDI_et_al	Streptomyces lydicus GS93 23	Sly3_4664	5193054	5194706	+	PERICENTRIC_INVERSION	[d/e]	RIMO_NEAU_LYDI_1	1373163	259028
PRASI	Streptomyces prasinus ATCC 13879	Spr1_3797	4203255	4205102	+	PERICENTRIC_INVERSION	Ee	PRASI_1	330433	261481
ALBUS	Streptomyces albus ZD11	Sal12_2229	2909331	2909906	-	PERICENTRIC_INVERSION	Cc	ALBUS_2	2954695	263077
ALBI_LUTEO_OLIV	Streptomyces luteoverticillatus CGMCC 15060	Slu2_3840	4345170	4346825	+	PERICENTRIC_INVERSION	[d/e]	ALBI_LUTEO_OLIV_1	1218456	263430
LAVEN_KAT_W1	Streptomyces lavendulae CCM 3239	Sla1_3310	3855924	3856571	+	PERICENTRIC_INVERSION	Dd	LAVEN_KAT_W1_1	1054874	265739
RIMO_NEAU_LYDI_et_al	Streptomyces sp. NEAU S7GS2	SNE1_5081	5894986	5896761	+	PERICENTRIC_INVERSION	[d/e]	RIMO_NEAU_LYDI_1	1482905	268066
ALBI_LUTEO_OLIV	Streptomyces olivoreticuli ATCC 31159	Sol2_5216	5836282	5837865	+	PERICENTRIC_INVERSION	[d/e]	ALBI_LUTEO_OLIV_1	1257295	268248
RIMO_NEAU_LYDI_et_al	Streptomyces platensis ATCC 23948	Spl1_4718	5331812	5333512	+	PERICENTRIC_INVERSION	[d/e]	RIMO_NEAU_LYDI_1	1421010	270485
VENE_VIET_CINE_QHH	Streptomyces cinereoruber ATCC 19740	Sci1_4009	4452887	4453756	+	PERICENTRIC_INVERSION	Dd	VENE_VIET_CINE_QHH_1	1041434	281165
RIMO_NEAU_LYDI_et_al	Streptomyces noursei ATCC 11455	Sno3_4056	4572437	4572733	+	PERICENTRIC_INVERSION	[d/e]	RIMO_NEAU_LYDI_3	463270	286778
RIMO_NEAU_LYDI_et_al	Streptomyces sp. 769	S761_4253	4837669	4837965	+	PERICENTRIC_INVERSION	[d/e]	RIMO_NEAU_LYDI_3	411067	287307
RIMO_NEAU_LYDI_et_al	Streptomyces albulus CK 15	Sal7_4874	5467153	5468760	+	PERICENTRIC_INVERSION	[d/e]	RIMO_NEAU_LYDI_1	1241242	288992
RIMO_NEAU_LYDI_et_al	Streptomyces lydicus A02	Sly2_4741	5071231	5071878	-	PERICENTRIC_INVERSION	[d/e]	RIMO_NEAU_LYDI_1	1478492	290767
RIMO_NEAU_LYDI_et_al	Streptomyces lydicus WYEC 108	Sly4_4343	5049368	5049967	+	PERICENTRIC_INVERSION	[d/e]	RIMO_NEAU_LYDI_3	439289	293032
RIMO_NEAU_LYDI_et_al	Streptomyces lydicus A02	Sly2_3900	4191819	4192133	+	PERICENTRIC_INVERSION	[d/e]	RIMO_NEAU_LYDI_3	531109	293377
ASTERO	Streptomyces asterosporus DSM 41452	Sas1_3822	4407403	4407849	+	PERICENTRIC_INVERSION	Cc	ASTERO_1	1286064	295396
RIMO_NEAU_LYDI_et_al	Streptomyces lydicus WYEC 108	Sly4_3930	4610678	4612441	-	PERICENTRIC_INVERSION	[d/e]	RIMO_NEAU_LYDI_3	439289	297714
VENE_VIET_CINE_QHH	Streptomyces sp. QHH 9511	SQH1_4176	4365929	4366795	+	PERICENTRIC_INVERSION	Dd	VENE_VIET_CINE_QHH_1	1050737	299814
RIMO_NEAU_LYDI_et_al	Streptomyces gilvosporeus F607	Sgi1_3688	4154833	4156539	-	PERICENTRIC_INVERSION	[d/e]	RIMO_NEAU_LYDI_1	1421168	301056
RIMO_NEAU_LYDI_et_al	Streptomyces sp. NEAU S7GS2	SNE1_4563	5321544	5322143	+	PERICENTRIC_INVERSION	[d/e]	RIMO_NEAU_LYDI_3	604919	305376
RIMO_NEAU_LYDI_et_al	Streptomyces lydicus A02	Sly2_3312	3592281	3592739	-	PERICENTRIC_INVERSION	[d/e]	RIMO_NEAU_LYDI_1	1478492	306161
RIMO_NEAU_LYDI_et_al	Streptomyces rimosus ATCC 10970	Sri1_4588	5307952	5308599	-	PERICENTRIC_INVERSION	[d/e]	RIMO_NEAU_LYDI_1	1535879	306519
ATRA_FULVI_PAM_GLOBI_et_al	Streptomyces sp. PAMC26508	SPA1_4022	4343277	4344155	+	PERICENTRIC_INVERSION	Dd	ATRA_FULVI_PAM_GLOBI_1	1061763	306538
ATRA_FULVI_PAM_GLOBI_et_al	Streptomyces sp. SM18	SSM2_3802	4246098	4246976	+	PERICENTRIC_INVERSION	Dd	ATRA_FULVI_PAM_GLOBI_1	1137649	309189
RIMO_NEAU_LYDI_et_al	Streptomyces platensis ATCC 23948	Spl1_4195	4750729	4751328	+	PERICENTRIC_INVERSION	[d/e]	RIMO_NEAU_LYDI_3	542283	310598
ATRA_FULVI_PAM_GLOBI_et_al	Streptomyces sp. SirexAA E	SSi1_3909	4291442	4292320	+	PERICENTRIC_INVERSION	Dd	ATRA_FULVI_PAM_GLOBI_1	1228920	320427
ALBIDO_KOYA	Streptomyces albidoflavus SM254	Sal2_3433	3899479	3900099	+	PERICENTRIC_INVERSION	Ee	ALBIDO_KOYA_1	486249	320520
ALBIDO_KOYA	Streptomyces albidoflavus J1074	Salb_3243	3693756	3694376	+	PERICENTRIC_INVERSION	Ee	ALBIDO_KOYA_1	516646	334868
VENE_VIET_CINE_QHH	Streptomyces venezuelae ATCC 10595	Sve1_3064	3477055	3477561	-	PERICENTRIC_INVERSION	Dd	VENE_VIET_CINE_QHH_1	1143593	336560
LAVEN_KAT_W1	Streptomyces katrae S3	Ska2_4462	4531317	4532180	+	PERICENTRIC_INVERSION	Dd	LAVEN_KAT_W1_1	1126202	339524
VENE_VIET_CINE_QHH	Streptomyces venezuelae ATCC 15068	Sve7_3384	3734520	3734894	-	PERICENTRIC_INVERSION	Dd	VENE_VIET_CINE_QHH_1	1238491	340182
GSSD	Streptomyces sp. GSSD 12	SGS1_3214	3664390	3665838	+	PERICENTRIC_INVERSION_manual selection	Dd	GSSD_3	246004	342867
CLAV	Streptomyces clavuligerus ATCC 27064 2 3	Scl3_3094	3612739	3614598	+	PERICENTRIC_INVERSION_manual selection	Ee	CLAV_2	405953	348486
COEL_CB	Streptomyces sp. CB09001	SCB1_3818	4183108	4184424	+	PERICENTRIC_INVERSION	Dd	COEL_CB_1	1163802	349603
RIMO_NEAU_LYDI_et_al	Streptomyces rimosus ATCC 10970	Sri1_3722	4367884	4368180	+	PERICENTRIC_INVERSION	[d/e]	RIMO_NEAU_LYDI_3	552802	352649
COEL_CB	Streptomyces coelicolor A3 2	Sco1_4509	4886990	4888306	+	PERICENTRIC_INVERSION	Dd	COEL_CB_1	1238442	356321
ONGII	Streptomyces ongiicola HNM0071	Son1_3880	4481499	4482899	+	NON_PERICENTRIC_REARRANGEMENT	Ee	ONGII_3	313733	365968
ATRA_FULVI_PAM_GLOBI_et_al	Streptomyces nitrosporeus ATCC 12769	Sni2_2857	3201646	3202281	+	PERICENTRIC_INVERSION	Dd	ATRA_FULVI_PAM_GLOBI_1	1281857	366473
LAVEN_KAT_W1	Streptomyces sp. W1SF4	SW11_4528	4350938	4351801	+	PERICENTRIC_INVERSION	Dd	LAVEN_KAT_W1_1	1079360	370988
CLAV	Streptomyces clavuligerus ATCC 27064 2 3	Scl3_2262	2672093	2672953	+	PERICENTRIC_INVERSION	Dd	CLAV_1	1317364	375981
ATRA_FULVI_PAM_GLOBI_et_al	Streptomyces violaceoruber S21	Svi3_2814	3225854	3226309	-	PERICENTRIC_INVERSION_checked against fulvissimus	Cc	ATRA_FULVI_PAM_GLOBI_1	1537212	378615
VENE_VIET_CINE_QHH	Streptomyces venezuelae ATCC 10712	Sven_4220	4607069	4607941	+	PERICENTRIC_INVERSION	Dd	VENE_VIET_CINE_QHH_1	1180336	388906
CATT	Streptomyces cattleya NRRL 8057	Sca2_2758	3112788	3113084	+	PERICENTRIC_INVERSION	[d/e]	CATT_3	422892	391331
ATRA_FULVI_PAM_GLOBI_et_al	Streptomyces atratus SCSIO ZH16	Sat1_4824	5230335	5231213	+	PERICENTRIC_INVERSION	Dd	ATRA_FULVI_PAM_GLOBI_1	1217038	392429
ATRA_FULVI_PAM_GLOBI_et_al	Streptomyces sp. S8	SS81_2693	3076770	3077417	+	PERICENTRIC_INVERSION	Dd	ATRA_FULVI_PAM_GLOBI_1	1398043	413402
VENE_VIET_CINE_QHH	Streptomyces vietnamensis GIM4 0001	Svi1_4514	4949027	4949899	+	PERICENTRIC_INVERSION	Dd	VENE_VIET_CINE_QHH_1	1260365	416038
HUND	Streptomyces hundungensis BH38	Shu1_4267	4786273	4787391	-	PERICENTRIC_INVERSION	Cc	HUND_1	861053	420306
ATRA_FULVI_PAM_GLOBI_et_al	Streptomyces sp. Tue6075	STu2_3315	3772747	3773043	+	PERICENTRIC_INVERSION	Dd	ATRA_FULVI_PAM_GLOBI_3	379154	443659
ATRA_FULVI_PAM_GLOBI_et_al	Streptomyces violaceoruber S21	Svi3_2882	3293013	3294347	-	PERICENTRIC_INVERSION_checked against fulvissimus	Cc	ATRA_FULVI_PAM_GLOBI_4	1350485	445774
P3	Streptomyces sp. P3	SP31_1723	1957316	1957612	+	PERICENTRIC_INVERSION	Ee	P3_1	422679	446229
ATRA_FULVI_PAM_GLOBI_et_al	Streptomyces sp. CFMR 7	SCF2_3021	3559237	3559884	+	PERICENTRIC_INVERSION	Dd	ATRA_FULVI_PAM_GLOBI_1	1566644	454334
ATRA_FULVI_PAM_GLOBI_et_al	Streptomyces griseus NBRC 13350	Sgr5_3614	4133264	4133452	+	PERICENTRIC_INVERSION	Dd	ATRA_FULVI_PAM_GLOBI_3	394927	458925
ATRA_FULVI_PAM_GLOBI_et_al	Streptomyces bacillaris ATCC 15855	Sba1_2732	3186600	3187247	+	PERICENTRIC_INVERSION	Dd	ATRA_FULVI_PAM_GLOBI_1	1479524	463444
ATRA_FULVI_PAM_GLOBI_et_al	Streptomyces fulvissimus DSM 40593	Sfu1_4350	4822206	4823099	+	PERICENTRIC_INVERSION	Dd	ATRA_FULVI_PAM_GLOBI_1	1461428	466342
LINCOLN	Streptomyces lincolnensis LC G	Sli1_5658	6262670	6263038	-	PERICENTRIC_INVERSION	Ee	LINCOLN_2	2714279	474422
LINCOLN	Streptomyces lincolnensis LC G	Sli1_7377	8158183	8158818	+	PERICENTRIC_INVERSION	Bb	LINCOLN_1	6062261	506439
ATRA_FULVI_PAM_GLOBI_et_al	Streptomyces globisporus C 1027	Sgl2_3949	4225234	4227087	+	PERICENTRIC_INVERSION	Dd	ATRA_FULVI_PAM_GLOBI_3	346522	513342
ALBUS	Streptomyces albus ZD11	Sal12_4287	5321172	5322746	+	PERICENTRIC_INVERSION	Dd	ALBUS_1	2025264	549336
TSUKU	Streptomyces tsukubensis AT3	Sts1_3882	4501162	4503030	+	PERICENTRIC INVERSION	Ee	TSUKU_1	478650	558309
M2	Streptomyces sp. M2	SM21_4799	5205407	5206186	-	PERICENTRIC_INVERSION	Ee	M2_1	2052212	581080
PLURI	Streptomyces pluripotens MUSC 135	Spl2_4028	4417070	4418218	+	PERICENTRIC_INVERSION	Dd	PLURI_1	1665677	585115
ATRA_FULVI_PAM_GLOBI_et_al	Streptomyces violaceoruber S21	Svi3_3031	3463880	3465085	-	PERICENTRIC_INVERSION_checked against fulvissimus	Cc	ATRA_FULVI_PAM_GLOBI_5	1038670	616641
LINCOLN	Streptomyces lincolnensis LC G	Sli1_3161	3547816	3548391	+	PERICENTRIC_INVERSION	Cc	LINCOLN_2	2714279	633066
LINCOLN	Streptomyces lincolnensis LC G	Sli1_3161	3547816	3548391	+	NON_PERICENTRIC_REARRANGEMENT_manual	Cc	LINCOLN_4	834716	633066
ALBIDO_KOYA	Streptomyces koyangensis VK A60T	Sko1_4458	4998383	4999273	+	PERICENTRIC_INVERSION	Ee	ALBIDO_KOYA_3	2537911	671436
ONGII	Streptomyces ongiicola HNM0071	Son1_4142	4796632	4798248	+	NON_PERICENTRIC_REARRANGEMENT	Ee	ONGII_3	313733	681101
ONGII	Streptomyces ongiicola HNM0071	Son1_4142	4796632	4798248	+	NON_PERICENTRIC_REARRANGEMENT	Ee	ONGII_4	555755	681101
ATRA_FULVI_PAM_GLOBI_et_al	Streptomyces sp. Tue6075	STu2_3078	3525314	3526519	-	PERICENTRIC_INVERSION	Dd	ATRA_FULVI_PAM_GLOBI_2	917531	691092
ALBIDO_KOYA	Streptomyces albidoflavus J1074	Salb_4173	4721528	4722418	+	PERICENTRIC_INVERSION	Ee	ALBIDO_KOYA_3	2685662	692904
AVERM	Streptomyces avermitilis MA 4680	Sav1_3744	4312291	4313571	-	PERICENTRIC_INVERSION	Dd	AVERM_1	1767522	715460
ATRA_FULVI_PAM_GLOBI_et_al	Streptomyces griseus NBRC 13350	Sgr5_3374	3867092	3868297	-	PERICENTRIC_INVERSION	Dd	ATRA_FULVI_PAM_GLOBI_2	909727	725097
ALBIDO_KOYA	Streptomyces albidoflavus SM254	Sal2_4373	4948620	4949441	+	PERICENTRIC_INVERSION	Ee	ALBIDO_KOYA_3	2635458	728621
ATRA_FULVI_PAM_GLOBI_et_al	Streptomyces globisporus C 1027	Sgl2_4169	4464679	4465530	+	PERICENTRIC_INVERSION	Dd	ATRA_FULVI_PAM_GLOBI_2	907703	752787
VENE21782	Streptomyces venezuelae ATCC 21782	Sve11_4411	4925641	4926072	+	PERICENTRIC_INVERSION	Ee	VENE21782_1	2270027	781227
FUNGI	Streptomyces fungicidicus TXX3120	Sfu2_5878	5576006	5577535	-	NON_PERICENTRIC_REARRANGEMENT	Ff	FUNGI_1	579778	803889
GSSD	Streptomyces sp. GSSD 12	SGS1_3678	4182510	4183295	-	PERICENTRIC_INVERSION	Dd	GSSD_1	903239	860987
ATRA_FULVI_PAM_GLOBI_et_al	Streptomyces sp. Tue6075	STu2_2787	3227905	3228552	+	PERICENTRIC_INVERSION	Dd	ATRA_FULVI_PAM_GLOBI_1	1429129	988501
ATRA_FULVI_PAM_GLOBI_et_al	Streptomyces globisporus C 1027	Sgl2_4408	4705983	4706861	+	PERICENTRIC_INVERSION	Dd	ATRA_FULVI_PAM_GLOBI_1	1318886	994091
ATRA_FULVI_PAM_GLOBI_et_al	Streptomyces griseus NBRC 13350	Sgr5_3081	3528027	3528674	+	PERICENTRIC_INVERSION	Dd	ATRA_FULVI_PAM_GLOBI_1	1452111	1064162
ALBUS	Streptomyces albus ZD11	Sal12_4756	5864601	5866823	+	PERICENTRIC_INVERSION	Dd	ALBUS_2	2954695	1092765
GSSD	Streptomyces sp. GSSD 12	SGS1_4223	4793687	4794994	-	PERICENTRIC_INVERSION	Ff	GSSD_2	2095552	1180480

### Sheet: Readme_legend
Legend information
genome_id	genome identifier
cds_uniq_id	coding sequence unique identifier
start	start position
stop	stop position
orientation	orientation in the released sequence
Manual_curation_remark	Type of inversion and remark (manual curation)
rrn_min_category	rrn category (regarding core gene environment) of the rrn operon located at the minimal distance of a rearrangement
REARRANG_ID	rearrangement identifier
REARRANG_size	rearrangement size (bp)
rrn_min_distance	minimal distance of the rrn operon to the core gene located near a rearrangement (bp)
